# Characterisation and chemometric evaluation of 17 elements in ten seaweed species from Greenland

**DOI:** 10.1101/2020.11.27.400861

**Authors:** Katharina Johanna Kreissig, Lisbeth Truelstrup Hansen, Pernille Erland Jensen, Susse Wegeberg, Ole Geertz-Hansen, Jens J Sloth

**Affiliations:** National Food Institute, Technical University of Denmark, Kgs. Lyngby, Denmark; Department of Civil Engineering, Technical University of Denmark, Kgs. Lyngby, Denmark; DCE - Danish Centre for Environment and Energy / Department of Bioscience, Aarhus University, Roskilde, Denmark; Greenland Institute of Natural Resources, Nuuk, Greenland

## Abstract

Several Greenland seaweed species have potential as foods or food ingredients, both for local consumption and export. However, knowledge regarding their content of beneficial and deleterious elements on a species specific and geographical basis is lacking. This study investigated the content of 17 elements (As, Ca, Cd, Cr, Cu, Fe, Hg, I, K, Mg, Mn, Na, Ni, P, Pb, Se and Zn) in 77 samples of ten species (*Agarum clathratum*, *Alaria esculenta*, *Ascophyllum nodosum*, *Fucus distichus*, *Fucus vesiculosus*, *Hedophyllum nigripes*, *Laminaria solidungula*, *Palmaria palmata*, *Saccharina latissima* and *Saccharina longicruris*). Element profiles differed between species but showed similar patterns within the same family. For five species, different thallus parts were investigated separately, and showed different element profiles. A geographic origin comparison of *Fucus* species indicated regional differences. The seaweeds investigated were especially good sources of macrominerals (K > Na > Ca > Mg) and trace minerals, such as Fe. Iodine contents were high, especially in macroalgae of the family Laminariaceae. None of the samples exceeded the EU maximum levels for Cd, Hg or Pb, but some exceeded the stricter French regulations, especially for Cd and I. In conclusion, these ten species are promising food items.
