## Supplementary tables 1 and 2 for "Characterisation and chemometric evaluation of 17 elements in ten seaweed species from Greenland"

### Sheet: Geographic coordinates
Table "Geographic coordinates": Geographic coordinates for each sample (sampleID). PowderID refers to different thallus parts of the same sampleID.
powderID	sampleID	part	binomial.name	location	latitude.N	longitude.W		Please ignore wrong formatting of geographic coordinates. Something is going wrong when I import them into Excel on Office 365.
1	1	NA	Saccharina latissima	WP47	6813495	-32001224		For the publication, they will directly be exported to LaTeX
2	2	rib	Alaria esculenta	WP100	69622012	-23553623
3	3	NA	Saccharina nigripes	WP100	69622012	-23553623
4	4	NA	Saccharina latissima	WP116	70000763	-22304657
5	5	NA	Saccharina nigripes	WP116	70000763	-22304657
6	6	stipe	Saccharina latissima	WP116	70000763	-22304657
7	7	blade	Laminaria solidungula	WP101	69.633243	-23.548556
8	8	stipe	Laminaria solidungula	WP101	69.633243	-23.548556
9	9	stipe	Alaria esculenta	WP101	69.633243	-23.548556
10	10	NA	Saccharina latissima	WP116	70000763	-22304657
11	11	blade	Alaria esculenta	WP101	69.633243	-23.548556
12	12	blade	Laminaria solidungula	WP093	68192411	-32114631
13	12	stipe	Laminaria solidungula	WP093	68192411	-32114631
14	2	blade	Alaria esculenta	WP100	69622012	-23553623
15	11	rib	Alaria esculenta	WP101	69.633243	-23.548556
16	13	NA	Laminaria solidungula	WP093	68192411	-32114631
17	14	NA	Laminaria solidungula	WP093	68192411	-32114631
18	15	rib	Alaria esculenta	WP047	6813495	-32001224
19	15	blade	Alaria esculenta	WP047	6813495	-32001224
20	16	rib	Alaria esculenta	WP047	6813495	-32001224
21	16	blade	Alaria esculenta	WP047	6813495	-32001224
22	17	rib	Agarum clathratum	WP047	6813495	-32001224
23	17	blade	Agarum clathratum	WP047	6813495	-32001224
24	19	rib	Alaria esculenta	WP047	6813495	-32001224
25	19	blade	Alaria esculenta	WP047	6813495	-32001224
26	20	NA	Agarum clathratum	WP047	6813495	-32001224
27	21	NA	Fucus distichus	Kangerlussuaq	68.192411	-32.114631
28	22	NA	Fucus distichus	Kangerlussuaq	68.192411	-32.114631
29	23	NA	Fucus distichus	Kangerlussuaq	68.192411	-32.114631
30	24	NA	Fucus distichus	Kangerlussuaq	68.192411	-32.114631
31	25	NA	Laminaria solidungula	WP049	68192411	-32114631
32	26	blade	Saccharina latissima	WP093	68192411	-32114631
33	26	stipe	Saccharina latissima	WP093	68192411	-32114631
34	27	NA	Saccharina latissima	WP093	68192411	-32114631
35	28	stipe	Saccharina latissima	Sisimiut	66938889	-53672222
36	29	NA	Fucus vesiculosus	Sisimiut	66938889	-53672222
37	30	NA	Ascophyllum nodosum	Sisimiut	66938889	-53672222
38	31	blade	Saccharina latissima	Sisimiut	66938889	-53672222
39	32	blade	Saccharina latissima	Sisimiut	66938889	-53672222
40	33	blade	Saccharina latissima	Sisimiut	66938889	-53672222
41	34	blade	Saccharina latissima	Sisimiut	66938889	-53672222
46	39	NA	Ascophyllum nodosum	Narsarsuaq	61145833	-45434722
47	40	NA	Ascophyllum nodosum	Narsarsuaq	61145833	-45434722
48	41	NA	Ascophyllum nodosum	Narsarsuaq	61145833	-45434722
49	42	NA	Fucus vesiculosus	Narsarsuaq	61145833	-45434722
50	43	NA	Fucus vesiculosus	Narsarsuaq	61145833	-45434722
51	44	NA	Fucus vesiculosus	Narsarsuaq	61145833	-45434722
58	51	NA	Saccharina nigripes	Maniitsoq	65421645	-52886324
59	52	stipe	Agarum clathratum	Maniitsoq	65421645	-52886324
60	52	blade	Agarum clathratum	Maniitsoq	65421645	-52886324
61	53	stipe	Alaria esculenta	Qerrortusoq	66916707	-53532217
62	53	blade	Alaria esculenta	Qerrortusoq	66916707	-53532217
63	54	NA	Saccharina nigripes	Nuuk	64177752	-517463
64	55	NA	Fucus distichus	Sisimiut	66938889	-53672222
65	56	NA	Fucus distichus	Sisimiut	66938889	-53672222
66	57	NA	Fucus vesiculosus	Sisimiut	66938889	-53672222
67	58	stipe	Alaria esculenta	Maniitsoq	65421645	-52886324
68	58	blade	Alaria esculenta	Maniitsoq	65421645	-52886324
69	59	NA	Ascophyllum nodosum	Sisimiut	66938889	-53672222
70	60	NA	Fucus vesiculosus	Sisimiut	66938889	-53672222
71	61	NA	Ascophyllum nodosum	Maniitsoq	65421645	-52886324
72	62	blade	Saccharina longicruris	Maniitsoq	65421645	-52886324
73	62	stipe	Saccharina longicruris	Maniitsoq	65421645	-52886324
74	63	NA	Saccharina nigripes	Maniitsoq	65421645	-52886324
75	64	stipe	Saccharina longicruris	Nuuk	64177752	-517463
76	64	blade	Saccharina longicruris	Nuuk	64177752	-517463
77	65	NA	Fucus vesiculosus	Qerrortusoq	66916707	-53532217
78	66	NA	Fucus distichus	Maniitsoq	65421645	-52886324
79	67	NA	Fucus vesiculosus	Nuuk	64177752	-517463
80	68	NA	Fucus vesiculosus	Maniitsoq	65421645	-52886324
81	69	stipe	Alaria esculenta	Nuuk	64177752	-517463
82	69	blade	Alaria esculenta	Nuuk	64177752	-517463
83	70	NA	Ascophyllum nodosum	Nuuk	64177752	-517463
84	71	NA	Fucus distichus	Nuuk	64177752	-517463
85	72	NA	Fucus vesiculosus	Sarfannguit dump	66897536	-52874138
86	73	NA	Fucus vesiculosus	Sarfannguit school	66896311	-52857659
87	74	NA	Ascophyllum nodosum	Sisimiut hospital	66943028	-53651677
88	75	NA	Fucus spp	Sisimiut dump	66928316	-53673514
89	76	NA	Fucus spp	Sisimiut hospital	66943028	-53651677
90	77	NA	Palmaria palmata	Nuuk	64177752	-517463
91	78	NA	Fucus vesiculosus	Sarfannguit factory	66898226	-52858431
92	79	NA	Fucus vesiculosus	Sarfannguit factory	66898226	-52858431
93	80	NA	Fucus vesiculosus	Sarfannguit school	66896311	-52857659
94	81	NA	Fucus vesiculosus	Sarfannguit dump	66897536	-52874138
95	82	NA	Palmaria palmata	Sarfannguit factory	66898226	-52858431
96	83	NA	Fucus spp	Sisimiut hospital	66943028	-53651677
97	84	NA	Fucus vesiculosus	Sisimiut hospital	66943028	-53651677
98	85	NA	Fucus spp	Sisimiut dump	66928316	-53673514
99	86	NA	Fucus spp	Sisimiut dump	66928316	-53673514
100	87	NA	Fucus spp	Ilulissat kajak club 2	69220537	-51112659
101	88	NA	Fucus spp	Ilulissat kajak club 1	69220537	-51112659

### Sheet: ICP-MS
Table A: Instrumental settings for the ICP-MS methods
Parameter	Type/Value
	Agilent 8900 ICP-QQQ-MS			Thermo Scientific iCAP Q ICP-MS
Sample introduction
Nebulizer	MicroMist			PFA- ST
Spray chamber	Scott-type			Cyclone Quartz
Skimmer and sampler cone	Pt			Ni
Plasma parameters
Forward power	1550 W			1550 W
Plasma gas flow	15.0 L min-1			15 L/min
Carrier gas flow	1.03 L min-1
Nebulizer gas	0.99 L min-1			1.0 L/min
Auxiliary gas	0.9 L min-1			0.8 L/min
Sample depth	8.0 mm			2.5 mm
Cell parameters
Gas flow	4.8 mL He min-1 (Ca, Mg, Na, K), 5.0 mL He min-1 (Cd, Cr, Cu, Fe, Hg, Ni, Zn)	30 % O2	No gas	5.1 mL He /min
Octopole bias	-18.0 V	-3.0 V
Energy discrimination	5.0 V	-7.0 V		Kinetic Energy Discrimination (KED) mode
Data acquisition parameters
Isotopes monitored	44Ca, 114Cd, 52Cr, 65Cu, 56Fe, 202Hg, 39K, 24Mg, 55Mn, 23Na, 60Ni, 66Zn	75As → 75As16O, 31P → 31P16O, 80Se → 80Se16O	208Pb	127I
Isotopes of internal standards	209Bi, 115In, 103Rh	103Rh → 103Rh	209Bi, 115In, 103Rh	125Te

### Sheet: Quality assurance parameters
Table B: Limit of detection (LOD), limit of quantification (LOQ), and reference material analysis. All units are mean values, in mg/kg, except for Ca, K, Mg, Na and P which are in g/kg.
			NMIJ CRM 7405-a (mg /kg dry weight)					NIST 3232 Kelp powder (mg /kg dry weight)
element	LOD	LOQ	certified	certified SD	measured	measured SD	recovery (%)	certified	certified SD	measured	measured SD	recovery (%)
As	0.11	0.35	35.8	0.9	36.53	1.24	102	38.3	1.3	38.16	0.72	100
Ca	0.37	1.23	15.2	0.3	22.36	1.47	147	12.26	0.68	16.89	0.71	138
Cd	0.0007	0.0022	0.79	0.02	0.82	0.03	104	0.43	0.01	0.43	0.0046	100
Cr	0.06	0.22	3.4	0.1	3.4	0.19	100	5.92	0.52	5.14	0.24	87
Cu	0.55	1.84	1.55	0.07	1.77	0.19	114	3.88	0.09	3.56	0.18	92
Fe	9.7	32	311	11	319	13.98	102	672	13	672	0.81	100
Hg	0.02	0.08	NA	NA	0.05	0.0042	NA	0.11	0.0032	0.09	0.0041	81
I	50	167	NA	NA	NA	NA	NA	944	88	822	9	87
K	0.59	1.98	47.5	0.7	48.6	2.24	102	76	1.1	74.58	1.79	98
Mg	0.06	0.2	6.79	0.1	6.88	0.3	101	6.13	0.18	6.25	0.07	102
Mn	0.06	0.21	14.1	0.7	13.92	0.8	99	24.6	1.6	21.39	0.91	87
Na	0.38	1.25	16.2	0.2	15.73	0.97	97	16.33	0.38	14.16	0.23	87
Ni	0.1	0.33	2.2	0.1	2.2	0.07	100	NA	NA	2.6	0.08	NA
P	0.02	0.06	1.01	0.03	0.78	0.06	77	4.55	0.05	3.92	0.27	86
Pb	0.02	0.07	0.43	0.03	0.44	0.02	102	1.03	0.04	0.99	0.03	96
Se	0.03	0.11	NA	NA	0.08	0.02	NA	NA	NA	0.04	0.01	NA
Zn	0.66	2.19	13.4	0.5	14.11	0.76	105	27.4	1.1	26.74	0.73	98
